# Efficient derivation and transcriptional characterization of mouse extra-embryonic endoderm stem cell lines generated by somatic cell nuclear transfer

**DOI:** 10.64898/2026.02.22.707260

**Authors:** Shuaipeng Li, Shu Wei, Guomeng Li, Mei Hu, Jiangwei Lin, Wandong Bao

**Affiliations:** Department of Laboratory Animal Science, Kunming Medical University, Kunming, Yunnan, 650500, China; State Key Laboratory of Genetic Evolution & Animal Models, Kunming Institute of Zoology, Chinese Academy of Sciences, Kunming, Yunnan, 650223, China

**Author notes:** Corresponding author. Correspondence: Jiangwei Lin,; Wandong Bao,. Contributed equally (Shuaipeng Li, Shu Wei).

**Keywords:** Somatic cell nuclear transfer, Primitive endoderm, Extra-embryonic endoderm stem cell line, NanoString multiplex gene expression profiling, Aberrant epigenetic reprogramming, Imprinting errors

## Abstract

Somatic cell nuclear transfer (SCNT) holds great promise for regenerative medicine and agriculture, but its application is severely hampered by low efficiency, primarily attributable to aberrant epigenetic reprogramming. Although embryonic stem cells (ESCs) and trophoblast stem cells (TSCs) have been successfully derived from cloned embryos, an *in vitro* counterpart of the primitive endoderm (PrE) lineage has remained unavailable. To address this gap, this study reports the first successful establishment of extra-embryonic endoderm stem cell lines (XENs) from mouse SCNT-derived blastocysts (NT-XENs). Under conventional culture conditions, NT-XENs were generated from hybrid B6D2F1 blastocysts at a high efficiency of 55%, comparable to that of fertilization-derived XEN lines (FD-XENs, 50%), whereas derivation from inbred C57BL/6J SCNT-derived blastocysts was markedly lower (12.5%). Immunofluorescence and NanoString multiplex gene expression profiling confirmed that NT-XENs robustly expressed specific marker genes for PrE/XENs (e.g., *Gata4, Gata6, Sox17*), while exhibiting negligible or absent expression of pluripotency and trophoblast markers. Based on NanoString assay data, NT-XENs and FD-XENs shared highly similar global gene expression patterns, yet also exhibited some nonnegligible differences, exemplified by the differentially expressed genes (DEGs) *Pecam1, Gtl2, Thbd* and *Xlr3b*, which may suggest that the NT-XENs resided in a more differentiated state (potentially biased toward parietal endoderm (PE)) and retained SCNT-specific epigenetic imprinting errors, including aberrant X-chromosome inactivation and dysregulation of imprinted domains. In summary, this study successfully establishes NT-XEN cell lines, providing a valuable *in vitro* model for investigating the reprogramming scenarios of PrE lineage in SCNT and offering novel insights into the mechanisms underlying developmental failure of cloned embryos.
