## Additional file 1: Table S1, S2. for "Efficient derivation and transcriptional characterization of mouse extra-embryonic endoderm stem cell lines generated by somatic cell nuclear transfer"

### Sheet: Table S1
Table S1. Normalized count data of NanoString assays (log2-transformed).
Gene Symbol	RefSeq ID	FD-XEN-1	FD-XEN-2	FD-XEN-3	FD-XEN-4	NT-XEN-1	NT-XEN-2	NT-XEN-3	NT-XEN-4	NT-XEN-5	NT-XEN-6
Sox17	NM_011441.4	12.0557	11.6746	12.2474	12.3289	11.7699	12.2977	12.1096	12.3801	12.6126	11.1842
Sox7	NM_011446.1	10.9927	11.0369	11.0301	12.4292	12.717	10.5411	13.2479	11.487	10.5646	11.3795
Pdgfra	NM_011058.2	12.3039	12.733	12.8115	13.4508	12.5788	12.6171	13.4093	13.2907	12.746	11.878
Dab2	NM_023118.2	10.1683	11.0042	10.7906	11.0408	10.5561	10.4884	10.9694	10.998	10.8794	11.2662
Stra6	NM_001162475.1	10.4701	10.352	10.6915	9.79261	10.8823	10.705	11.5452	10.3921	10.9969	9.53088
Hnf1b	NM_009330.2	9.39321	9.87344	9.91359	10.2961	10.162	9.79608	10.2851	10.5317	9.56757	9.37949
Foxa2	NM_010446.1	12.1074	10.9388	12.1129	11.2586	10.9588	12.2695	11.2674	12.6475	12.2952	10.7002
Foxq1	NM_008239.4	11.5281	11.4823	11.5126	11.0103	10.9183	11.3561	9.23428	11.4417	11.7548	10.9501
Fxyd3	NM_008557.2	12.0872	12.0798	11.7694	10.9043	11.9654	11.8671	11.9694	12.3761	12.2094	11.8638
Snai1	NM_011427.2	10.092	10.4009	10.4725	11.2445	10.7895	10.3091	11.9296	10.8443	10.5363	10.5446
Cubn	NM_001081084.2	11.0042	10.2192	11.4239	10.9068	9.93464	10.8358	11.6413	12.4451	9.82123	12.2034
Acvr1	NM_007394.3	10.6877	10.3837	10.3242	10.7362	10.5614	10.7632	10.8769	10.8969	10.836	10.7999
Atp6v0a1	NM_001243050.1	10.5724	10.5421	10.7419	11.1134	10.1434	9.92341	11.0126	10.9744	10.0851	11.3453
Sfmbt2	NM_001198808.1	10.8578	10.8273	10.5939	10.0501	10.2031	10.7727	10.9492	11.2604	10.6959	9.40384
Thbd	NM_009378.3	11.965	11.2621	12.8405	10.9693	13.2391	13.3196	13.5851	12.3396	13.3789	12.9054
Cited1	NM_007709.4	10.6386	11.9506	10.2975	10.5817	9.48398	10.0663	11.413	11.0642	10.8026	10.2778
Plat	NM_008872.1	12.2845	12.9958	12.5241	13.5287	13.4279	12.6448	13.8769	12.9446	13.1252	12.7866
Emp2	NM_007929.2	12.8892	12.6878	12.5628	12.2715	11.9004	12.8141	12.2622	12.7994	12.8797	11.7221
Apoe	NM_009696.2	8.29805	10.2491	8.79635	9.30386	9.15277	8.93751	9.89243	9.56374	9.24121	13.7285
Krt18	NM_010664.1	13.4276	11.8025	12.6205	12.2665	11.8366	11.8611	11.8182	12.4273	12.6169	11.9345
Krt19	NM_008471.2	12.312	12.5051	10.273	10.6806	9.39235	12.4525	8.28805	11.4814	12.1302	9.74614
Krt8	NM_031170.2	14.4296	13.9443	14.2135	14.4562	13.8591	13.9215	14.2763	14.1022	14.3767	13.3139
Gata6	NM_010258.3	14.1393	13.6249	14.6934	14.4173	14.1625	14.7067	14.4892	15.0464	14.6864	13.4691
Fst	NM_008046.1	13.5765	14.3718	14.0767	15.2433	14.9099	13.9679	15.1806	14.6713	14.3186	13.8802
Pth1r	NM_001083936.1	13.6884	14.5541	14.2228	14.9378	14.6764	14.0528	15.5911	14.7193	14.3237	14.18
Gata4	NM_008092.3	14.008	13.6528	13.9348	14.2533	14.2509	13.9322	14.1719	14.4442	14.0722	13.1727
Sparc	NM_009242.4	17.8714	17.8374	17.7104	18.2047	17.6417	17.9352	18.2038	18.1582	18.1272	17.4423
Lama1	NM_008480.2	16.8925	16.9788	16.9615	17.7186	17.1956	17.0813	17.4184	17.36	17.2547	17.1221
Lamb1	NM_008482.2	17.227	17.0521	17.1331	17.6537	17.2093	17.2677	17.3968	17.5202	17.3812	16.9011
Col4a1	NM_009931.2	16.0245	15.3051	15.585	15.3109	15.319	15.4624	13.0312	15.825	13.7614	16.0111
Ihh	NM_010544.2	5.78615	8.40088	6.62642	6.8091	4.57709	5.93189	7.75492	7.2593	5.49186	6.92924
Ttr	NM_013697.4	6.55483	6.79442	6.23411	6.89399	6.49136	5.63233	5.8691	7.31052	6.44124	6.36095
Xlr4b	NM_001293676.1	0	8.41785	0	0	0	0	0	0	3.21884	4.50297
Xlr3b	NM_001081643.1	6.70369	9.21189	5.98899	8.79813	5.40021	0	0	0	7.73191	3.50297
Tet3	NM_183138.2	8.42358	8.94544	8.45327	8.08663	8.40021	8.07144	7.7718	8.61897	7.94676	8.76976
Vegfr2	NM_010612.2	7.71777	7.81378	8.40403	8.15702	6.83084	7.85075	6.98939	8.84426	7.79375	8.46875
1110001M07Rik	AK003247.1	5.73171	5.16993	5.23411	4.7647	0	4.51685	0	5.46922	5.38877	6.08793
Bmi1	NM_007552.4	8.24072	8.93369	8.66037	9.4512	8.84243	8.09176	9.18474	8.62573	8.55869	8.72214
Dlk1	NM_010052.4	8.95608	10.1421	9.54245	9.79813	9.10065	9.81453	10.6832	9.83263	10.3686	8.42183
Mdfi	NM_001109973.2	8.30739	8.02237	7.78869	8.33456	7.80738	7.90917	8.76339	7.98229	8.0002	4.9624
Pparg	NM_001127330.1	8.6386	8.88264	7.32157	6.8091	7.54907	8.36652	7.01796	7.39205	7.21884	8.70264
Runx1	NM_001111021.1	9.23094	9.8933	9.95521	9.91445	9.87665	10.1822	9.17208	10.4748	10.0454	10.5501
Sox2	NM_011443.3	0	0	0	0	0	0	0	0	0	0
Oct4	NM_013633.2	0	0	0	0	0	0	0	0	0	0
Nanog	NM_028016.2	0	0	0	0	0	0	0	0	0	0
Esrrb	NM_011934.3	0	0	0	0	0	0	0	0	0	0
Zfp42	NM_009556.3	5.67512	0	0	0	6.63153	0	8.62166	0	9.44766	7.33586
FGF4	NM_010202.5	0	0	0	0	0	0	0	0	0	0
Stella	AY082485.1	0	0	0	0	0	0	0	0	0	0
Stra8	NM_009292.1	0	0	0	0	0	0	0	0	0	0
Dppa5	NM_025274.3	0	0	0	0	0	0	0	0	0	6.8249
Dnmt3l	NM_001081695.2	0	0	0	0	0	0	0	0	0	0
Dppa2	NM_028615.1	0	0	2.23411	0	3.19857	0	0	5.13219	0	6.08793
Dppa4	NM_001018002.1	0	0	0	0	0	0	0	0	0	0
Eras	NM_181548.2	0	0	0	0	0	0	0	0	0	0
Fzd5	NM_001042659.1	4.73171	7.64386	5.75767	0	0	6.42374	3.66746	6.37611	6.74241	6.78837
Gata2	NM_008090.4	0	4.39232	0	0	0	0	0	0	0	5.40986
Blimp1	NM_007548.3	4.20119	0	0	0	0	0	0	3.88426	0	1.50297
Gli2	NM_001081125.1	0	2.58496	0	0	0	0	0	0	0	2.50297
Igfbp2	NM_008342.3	0	9.65821	5.62642	4.57206	4.87665	6.60431	8.58394	4.97172	6.3618	9.45717
Map2	NM_008632.2	0	0	0	0	0	0	0	0	0	0
Nnat	NM_010923.2	0	6	0	0	0	0	0	0	0	6.63225
Nodal	NM_013611.4	3.03127	4.16993	0	0	3.19857	3.51685	0	4.05418	2.95581	0
Dax1	NM_007430.4	0	0	0	0	0	0	0	0	0	0
Pecam1	NM_008816.2	1.03127	4.9542	4.04146	6.46514	0	0	0	0	2.21884	0
Dazl	NM_010021.4	4.93816	6.06609	6.48203	6.51959	6.12457	5.25382	5.9305	6.90663	5.80381	6.71242
Prdm14	NM_001081209.2	0	0	0	0	0	0	0	0	0	0
Prdm5	NM_027547.2	0	8.56224	4.55603	5.22413	5.87665	5.88609	6.20351	5.92865	6.41524	8.08793
Col18a1	NM_001109991.1	7.53906	9.08746	7.62642	7.91445	8.10546	7.98717	8.2159	7.69161	8.62257	9.69773
Tet1	NM_027384.1	7.42358	6.76818	6.62642	7.22413	5.46161	6.06117	7.22818	6.37611	6.80381	6.78837
Tet2	NM_001040400.2	6.70369	5.72792	3.81907	6.62268	5.33608	6.39132	5.59346	6.61218	6.54077	6.25786
Cdh1	NM_009864.2	0	5.52356	0	0	0	0	0	0	0	7.48025
Hdac1	NM_008228.2	11.0852	11.5493	11.7068	12.0043	11.613	11.3134	11.9116	11.6673	11.6885	11.2827
Hhex	NM_008245.2	0	2.58496	2.23411	0	0	0	0	0	0	5.50297
Khdc3	NM_025890.3	0	0	0	0	0	0	0	0	0	0
Klf2	NM_008452.2	7.22109	5.39232	6.78869	0	0	7.19868	5.433	8.16966	7.88181	7.38561
Lmnb1	NM_010721.2	12.6787	12.0098	12.8901	12.8193	12.5684	12.4564	12.3321	12.7998	12.5753	11.9081
Rif1	NM_175238.5	10.7002	10.5392	10.7199	11.0889	10.9982	10.5576	10.8533	11.0479	10.853	10.6089
Tbx3	NM_198052.1	10.4193	10.8734	11.2894	11.359	11.4588	11.0842	10.9135	11.538	11.2849	10.5391
Tfap2c	NM_001159696.1	0	0	0	0	0	0	0	0	0	0
Trp53	NM_011640.1	8.94416	9.35315	8.60915	9.31929	9.2165	8.56125	9.2159	8.95035	8.91465	9.21722
Utf1	NM_009482.2	0	0	0	0	0	0	0	0	0	0
Igf2	NM_001122736.1	10.6841	13.1895	11.1912	11.5607	11.9108	11.6087	12.0512	11.4776	11.82	12.3887
Fbxo15	NM_015798.3	13.2768	12.1599	13.0717	13.1101	12.6058	12.9024	13.0118	13.3478	13.0149	11.6258
c-Kit	NM_001122733.1	11.5897	11.9794	12.0859	12.6753	12.1073	12.0378	12.5605	12.6036	11.8818	12.2512
Lfitm3	AY082484.1	9.91085	12.8361	10.607	11.1419	11.1055	11.4147	12.0126	10.7806	11.4412	12.7539
Lin28a	NM_145833.1	12.0411	10.3685	11.6156	11.4371	11.0566	11.088	11.1071	11.2196	10.9285	10.3071
Lin28b	NM_001031772.2	4.73171	5.04439	0	5.57206	4.46161	4.10181	0	0	3.44124	5.40986
Cdx2	NM_007673.3	0	0	0	0	0	0	0	0	0	3.08793
Ascl2	NM_008554.2	0	0	0	0	0	0	0	0	0	0
Hand1	NM_008213.2	0	0	0	0	0	0	0	0	0	0
Plac1	NM_019538.4	0	0	0	0	0	0	0	0	0	0
Eomes	NM_010136.2	0	0	0	0	0	0	0	0.884259	0	0
Dlx3	NM_010055.3	0	0	0	0	0	0	0	0	0	0
Esx1	NM_007957.2	0	0	0	0	0	0	0	0	0	0
Gjb2	NM_008125.2	0	7.63662	0	0	0	5.51685	5.04597	0	3.95581	6.25786
Sall4	NM_201395.2	12.2851	11.7599	12.3826	12.9662	12.6353	12.0194	13.0082	12.5456	12.1956	11.7136
Cer1	NM_009887.2	3.03127	0	0	0	0	0	0	2.88426	0	0
Elf5	NM_010125.3	0	0	0	0	0	0	0	0	0	0
FGF5	NM_001277268.1	0	0	0	0	0	4.39132	0	0	3.95581	0
Pdx1	NM_008814.3	0	0	0	0	0	0	0	0	0	0
Zscan4a	NR_033707.1	0	0	0	0	0	0	0	0	0	0
Zscan4c	NM_001013765.2	0	0	0	0	0	0	0	0	0	0
Zscan4e	NG_034124.1	0	0	0	0	0	0	0	0	0	0
Wt1	NM_144783.2	0	0	0	0	0	0	0	0	0	0
Ampd3	NM_001276301.1	0	0	0	0	0	0	0	0	0	6.8249
Asz1	NM_023729.3	0	0	0	0	0	0	0	0	0	0
Brachyury	NM_009309.2	0	0	0	0	0	0	0	0	0	0
Tnnt2	NM_001130174.1	0	8.91289	8.58283	9.17409	8.37649	8.82063	5.34553	7.74224	7.69997	6.6729
Cfc1	NM_007685.2	0	0	0	0	0	0	6.47482	0	0	0
Dio3	NM_172119.2	0	0	0	0	0	0	0	0	0	0
Dpys	NM_001164466.1	0	0	0	0	0	0	0	0	0	0
Fosl1	NM_010235.2	7.45753	7.22882	6.87796	4.34967	6.75929	8.0087	6.7718	7.65244	7.81379	7.71242
Foxd3	NM_010425.3	0	0	0	0	0	0	0	0	0	0
Gatm	NM_025961.5	0	0	0	0	0	0	0	0	0	9.00282
Gcm1	NM_008103.3	0	0	0	0	0	0	0	0	0	0
Gfi1b	NM_008114.3	0	0	0	0	0	0	0	0	0	0
GFP	NC_011521.1	0	0	0	0	0	0	0	0	0	0
Gjb5	NM_010291.3	0	0	0	0	0	0	0	0	0	0
Gtl2	BC028971.1	7.07566	6.20945	0	4.7647	0	0	0	0	0	4.08793
Hey2	NM_013904.1	6.58585	6.32193	7.04146	6.7189	0	5.83878	5.98939	7.5847	6.21884	6.36095
Hgf	NM_010427.5	4.93816	7.92481	2.23411	6.22413	6.63153	5.78987	6.29973	5.88426	6.65625	5.40986
Nkx2.5	NM_008700.2	0	0	0	0	0	0	0	0	0	0
Hoxa1	NM_010449.4	6.52312	5.52356	4.23411	0	5.73463	0	4.66746	5.27658	0	6.9624
Htra3	NM_001042615.2	0	0	0	0	0	0	0	0	0	0
Igfbp6	NM_008344.3	5.93816	8.9629	6.36339	7.12226	7.14343	7.50174	7.96024	7.20619	7.56462	8.55825
Kcnq1	NM_008434.2	0	0	0	0	0	0	0	0	0	2.50297
Klra7	NM_001110323.1	0	0	0	0	0	0	0	0	0	0
Magea1	NM_020015.2	4.35319	7.14975	0	0	0	0	0	0	5.27774	0
Magea6	NM_020019.3	0	0	0	0	0	0	0	0	0	0
Myh6	NM_010856.2	4.20119	3.80735	0	0	0	0	0	1.88426	4.09331	3.50297
Mylf	NM_001113387.1	4.03127	4.58496	0	0	0	5.10181	0	4.88426	5.27774	4.31033
Olig3	NM_053008.2	0	0	0	0	0	0	0	0	0	0
Pax6	NM_001244198.1	0	0	0	0	0	0	0	0	0	0
Pde2a	NM_001143848.1	6.03127	5.72792	4.69354	4.7647	4.684	6.99798	5.51546	7.22411	6.24859	6.14683
Pl2	NM_008865.3	0	0	0	0	0	0	0	0	0	0
Plet1	NM_029639.2	3.83862	4.75489	3.81907	4.08663	0	0	0	6.01354	0.633881	4.31033
Pon3	NM_173006.1	5.67512	9.47371	5.98899	6.62268	7.30291	7.35815	7.41162	6.20619	7.27774	9.55282
Peg12	NM_013788.2	6.70369	7.04439	6.93455	7.40856	7.31959	7.85075	8.19102	7.57076	7.37535	6.50297
Prdm16	NM_027504.3	0	0	0	0	0	0	0	0	0	0
Prlpb	NM_011166.2	4.61623	3.58496	1.23411	1.7647	4.57709	5.10181	0	4.05418	4.63388	4.50297
Sgk2	NM_001291152.1	0	0	0	0	0	0	0	0	0	0
Slc22a3	NM_011395.2	0	0	0	0	0	3.25382	0	0	0	0
Smmhc	NM_001161775.1	0	7.06609	0	0	0	0	0	0	0	7.52534
Snai3	NM_013914.2	0	0	0	0	0	0	0	0	0	0
Sox1	NM_009233.3	0	0	0	0	0	0	0	0	0	0
Sox10	XM_128139.6	0	0	0	0	0	0	0	0	0	0
Rbp1	NM_011254.5	0	0	0	0	0	0	0	0	0	2.50297
Rian	AB063319.1	6.64598	3	0	0	0	0	0	0	0	5.08793
Syne2	XM_990742.1	0	0	0	0	0	0	0	0	0	5.89529
Tcf15	NM_009328.2	3.61623	0	0	1.7647	5.19857	3.73924	0	0	0	0
Tcf3	NM_001164147.1	6.67512	7.02237	6.23411	5.08663	6.96411	6.32421	5.433	6.46922	6.78363	7.23089
Tfpi2	NM_009364.3	4.4907	6.56986	0	3.34967	3.46161	5.01935	0	5.05418	2.63388	8.13233
Tpbpa	NM_009411.4	0	0	0	0	0	0	0	0	0	0
Tsix	NR_002844.2	0	0	0	0	0	0	0	0	0	0
Met	NM_008591.1	0	6.18982	0	0	0	0	0	0	0	4.50297
Otx2	NM_144841.3	0	4.39232	0	0	3.19857	3.93189	0	3.20619	5.63388	5.08793
Afp	NM_007423.4	0	0	0	0	0	0	0	0	0	0
Hnf4a	NM_008261.2	5.03127	5.58496	5.75767	2.7647	4.78354	4.63233	3.66746	5.69161	4.21884	6.08793
Fgfr2	NM_010207.2	0	8.92778	5.75767	5.08663	5.5205	6.01935	7.3679	7.29365	6.58808	7.08793
Amn	NM_033603.2	0	0	0	0	0	0	0	0	0	0
Xlr5a	NM_001045539.2	0	5.83289	0	0	0	0	0	0	0	0
Zfp706	NM_026521.4	13.3959	14.1562	13.6961	14.2703	14.0345	13.8422	14.1314	14.2031	14.146	13.7324
Wnk3	NM_001271678.1	7.44066	7.44294	8.0796	8.33456	8.39235	8.04041	8.35676	7.89549	8.23379	6.89529
Arnt	NM_001037737.2	9.86416	9.66888	9.60043	9.78707	9.28179	9.87733	9.60763	9.96641	9.91001	9.8517
Axl	NM_009465.4	8.84505	11.3939	9.06065	9.75339	9.95079	9.88026	10.2373	9.26796	10.0974	11.8539
Bmpr1a	NM_009758.4	12.9066	12.5505	12.5207	12.5254	12.68	12.4841	12.2822	12.8279	12.5859	12.4752
Cdkn1a	NM_007669.4	13.5171	13.7583	13.0964	13.4144	13.2908	13.5236	13.2472	13.4534	13.858	13.567
Cdkn1c	NM_009876.3	7.45753	8.91588	7.40403	7.01263	6.73463	7.56125	8.433	7.70444	7.75282	7.8249
Cdkn2a	NM_001040654.1	9.49887	10.0634	9.33739	9.45819	9.26466	10.0352	9.96759	9.01868	9.75541	9.94176
cFos	NM_010234.2	11.469	9.53722	10.9449	10.3941	10.7715	11.897	8.20351	12.3886	10.5968	10.8561
Chd1	NM_007690.2	10.402	10.1911	10.353	10.4122	10.2232	10.3893	10.3679	10.7391	10.4557	10.2545
Dcn	NM_001190451.1	9.59732	13.0505	10.2481	11.5785	10.8511	10.889	12.8861	11.0542	11.4596	11.7149
Dkk1	NM_010051.3	7.79945	7.9542	8.52873	7.05011	6.12457	7.89767	7.20351	8.16966	8.29209	7.02653
Dnmt1	NM_010066.3	10.6293	10.4512	10.7439	10.9371	10.6936	10.8191	10.6965	11.1022	11.0143	10.3978
Egfr	NM_007912.4	7.09736	10.1189	7.80396	7.8091	8.57709	8.14134	8.74641	7.71715	8.55869	9.86491
Elf1	NM_007920.3	10.7055	10.2046	10.1707	10.2159	10.1006	10.337	10.2674	10.812	10.4054	10.0226
EpCAM	NM_008532.2	10.7541	10.623	10.6328	10.6133	11.3268	10.5112	10.8334	10.5299	11.1137	9.45134
Erk2	NM_011949.3	12.9445	13.0713	12.9462	13.3628	13.1103	12.9858	13.2362	13.186	13.167	13.0733
Erv4	AJ230113.1	10.8562	10.9908	10.8359	11.1201	10.5277	10.5558	11.307	11.1639	10.5272	11.2377
Ets2	NM_011809.2	9.50294	9.88722	9.74586	9.62268	9.31959	9.8567	10.0494	9.95304	9.94903	9.8517
Etv6	NM_007961.3	9.5509	9.83131	9.73793	9.85746	9.75929	9.43173	9.5054	9.81204	9.51958	9.71729
Furin	NM_011046.2	11.3475	11.8997	11.2157	11.9729	11.6605	11.5159	12.0206	12.2258	11.9071	11.8605
Ehmt2	NM_001286573.1	10.6256	10.2889	10.2867	10.6039	10.3196	10.134	10.3899	10.4786	10.425	9.90811
Gab1	NM_001301298.1	10.9752	9.94398	10.1259	11.073	10.2625	9.22651	9.78848	11.7707	11.1347	11.6527
Gata3	NM_008091.3	7.95013	7.76818	7.16484	6.01263	6.94273	7.04041	4.15289	6.95035	7.20374	6.71242
Ehmt1	NM_001109686.2	8.6386	8.66178	8.52873	9.11343	8.76539	8.77109	8.82935	8.79715	8.758	8.86929
H13	NM_001159553.1	12.015	12.341	11.9957	12.4994	11.7032	12.3118	11.7379	12.2308	12.155	12.3917
Hsp90ab1	NM_008302.3	15.6979	15.7688	15.6153	16.1651	16.0456	15.7348	16.115	15.915	15.8635	15.3972
Junb	NM_008416.1	12.5306	11.2119	11.8562	11.4547	11.0861	12.2662	10.984	12.3751	12.4981	11.6323
Klf4	NM_010637.3	13.5631	13.434	13.8013	14.0665	13.649	13.9142	14.2805	14.3311	14.0123	13.1378
Klf5	NM_009769.4	14.1126	12.895	13.6609	13.5692	13.628	13.7648	13.4771	14.0642	13.738	12.6609
Lcp1	NM_001247984.1	7.33505	7.91289	3.81907	3.7647	4.684	6.10181	6.73785	6.37611	2.95581	11.4411
Map2k1	NM_008927.3	11.7677	11.9103	11.8294	12.2066	11.908	11.9417	12.1847	12.0013	12.1327	12.0058
Map2k2	NM_023138.4	11.1147	11.7142	11.5195	11.979	11.5322	11.4584	11.7854	11.725	11.6197	11.3485
Mdm2	NM_010786.4	13.3811	12.9399	12.9898	12.6289	12.5857	13.1643	12.6217	13.2121	13.3741	13.0048
Moesin	NM_010833.2	11.1359	12.4257	11.1213	11.9409	11.8257	11.7034	11.8808	11.1673	11.9036	13.1741
Meg1	NM_010345.4	8.51508	11.381	8.82656	12.542	9.77751	11.3328	9.74214	11.9293	10.6878	11.5016
Ndn	NM_010882.3	9.39321	11.7334	10.0122	10.9195	10.9468	10.7344	10.3427	9.98229	10.175	11.2189
Nestin	NM_016701.3	11.1	10.2715	9.77326	10.2606	10.1713	10.3113	9.51546	9.80907	10.6769	10.1287
Pbx1	NM_008783.2	6.27919	9.13443	7.69354	7.89399	7.87665	7.42374	7.73785	8.12266	7.91928	8.80675
Peg1	NM_008590.1	5.61623	10.2854	7.2785	7.08663	5.96411	5.51685	5.73785	6.5847	5.91928	8.25786
Pgk1	NM_008828.2	16.4108	15.7037	16.2418	16.2947	16.0093	16.4464	16.2307	16.5731	16.4762	15.7524
Plagl1	NM_009538.2	9.6966	11.1517	11.2071	10.3155	9.9694	9.70668	8.89243	10.1346	10.6604	11.5731
Plau	NM_008873.2	7.68948	10.3869	7.16484	8.33456	8.4465	8.36652	8.91539	7.46922	8.63388	11.186
Phlda2	NM_009434.2	7.00855	0	0	0	0	0	0	0	0	0
Psx1	NM_008955.1	0	9.70217	0	0	0	3.73924	0	2.88426	7.5764	0
Pten	NM_008960.2	11.1437	11.8994	11.4264	11.8308	11.4569	11.5346	11.6843	11.6375	11.5302	11.6076
Pum1	NM_030723.2	11.9367	12.1322	11.8078	12.0593	11.7768	11.7899	12.0988	12.1863	12.0758	11.9366
Rhox5	NM_008818.2	12.1968	12.4049	12.3705	12.6023	10.9251	8.63233	12.3434	12.7266	12.8157	12.3539
Snai2	NM_011415.2	6.61623	10.3891	7.75767	8.61019	9.25602	8.55394	9.40623	8.07408	8.89598	10.3547
Suv420h1	NM_001167886.1	10.0313	9.80252	10.2028	9.70134	9.31544	10.0299	9.91159	10.75	10.0933	9.37949
Ube3a	NM_173010.3	10.6349	10.933	10.5939	11.0911	10.6936	10.7489	10.9767	11.0642	10.7988	10.3733
Vegfa	NM_009505.4	13.0355	11.736	12.409	12.9881	11.9258	12.6573	12.2814	12.8772	12.7985	12.5121
Xist	NR_001463.3	14.6196	13.9758	14.7009	14.3632	13.748	13.9817	14.2668	15.033	14.2594	14.0851
Tead4	NM_001080979.1	8.43215	7.45943	8.141	7.22413	7.94273	7.88609	7.29973	7.7669	8.00892	7.78837
Tfeb	NM_001161723.1	8.36218	8.51175	8.53789	8.62268	7.85393	8.17982	8.45406	8.80907	8.32737	8.28433
Pdgfrb	NM_008809.1	4.61623	9.19967	5.32157	6.28827	7.31959	6.93189	7.8691	6.09371	6.8627	8.56906
Id1	NM_010495.2	9.6386	10.6448	10.5673	10.9296	10.8525	10.9077	10.6539	11.0032	10.998	10.9767
Id2	NM_010496.3	10.8175	10.7928	11.1927	11.5769	10.9441	11.0339	11.9785	11.6333	11.2104	12.1656
Id3	NM_008321.2	7.45753	10.098	8.87796	9.7647	9.75623	9.27174	9.82935	9.15105	9.26688	10.2579
Igf2r	NM_010515.1	11.8346	12.5483	12.0678	12.4398	11.8955	12.4117	12.1302	12.5186	10.3481	13.3231

### Sheet: Table S2
Table S2. DEG analysis result of NT-XENs vs. FD-XENs based on the NanoString assay data.
Gene Symbol	Log2(FC)	P-Value
Pecam1	-3.05352	0.00639207
Thbd	1.36847	0.00750279
Xlr3b	-4.38657	0.0203984
Gtl2	-3.25459	0.0276162
Acvr1	0.255918	0.0338391
Id1	0.453268	0.0782303
Otx2	1.88817	0.110303
Zfp42	3.50187	0.128974
Tet1	-0.551045	0.143455
Plet1	-1.7462	0.151431
Fosl1	0.958548	0.15181
Pde2a	0.817248	0.157838
Peg12	0.443094	0.183165
Krt18	-0.446774	0.194384
Fxyd3	0.331593	0.200303
Id2	0.399179	0.206426
Peg1	-1.22841	0.209044
Krt8	-0.285958	0.209655
Ehmt2	-0.175243	0.213304
Dppa2	1.56021	0.222497
Furin	0.256007	0.222624
Lin28a	-0.414308	0.229769
Phlda2	-1.50493	0.229971
Xlr5a	-1.2145	0.229972
FGF5	1.08406	0.231256
Etv6	-0.120029	0.240911
Prdm5	1.55751	0.253402
Tfeb	-0.189893	0.273268
Magea1	-1.67642	0.279115
1110001M07Rik	-1.32891	0.287062
Fgfr2	1.4515	0.299431
Map2k1	0.100537	0.307406
Gata3	-0.711916	0.308712
Id3	0.537677	0.31452
Runx1	0.301454	0.315606
Col4a1	-0.654639	0.319987
Prlpb	0.96493	0.324817
Snai2	0.743319	0.334594
Pdgfrb	0.900059	0.335224
Hey2	-1.16733	0.338483
Ets2	0.140093	0.359409
Plat	0.301022	0.359639
Foxq1	-0.440433	0.360968
Igfbp2	1.59449	0.362845
Apoe	0.923256	0.363146
Igfbp6	0.553089	0.364286
Rian	-1.26927	0.366966
Stra6	0.348662	0.370391
Rhox5	-0.760149	0.37409
Krt19	-0.859959	0.387271
Tet3	-0.213375	0.396843
Ttr	-0.264544	0.41466
Nestin	-0.24903	0.417643
Plagl1	-0.436158	0.433592
Gatm	1.33427	0.435558
Dppa5	0.972928	0.435559
Ampd3	0.972928	0.435559
Cfc1	0.915158	0.43556
Syne2	0.819888	0.43556
Slc22a3	0.399608	0.435569
Cdx2	0.374725	0.435571
Kcnq1	0.289561	0.43558
Rbp1	0.289561	0.43558
Eomes	0.084807	0.435826
Mdfi	-0.535612	0.438894
Dkk1	-0.378041	0.445154
Snai1	0.272938	0.448289
Ihh	-0.572267	0.449802
Hgf	0.716004	0.455456
Lfitm3	0.460502	0.460855
Cited1	-0.348879	0.462924
Col18a1	0.343665	0.464154
Emp2	-0.206461	0.468839
Zfp706	0.135287	0.479774
Xist	-0.185905	0.48149
Lmnb1	-0.159448	0.482199
Mylf	0.938351	0.482429
Axl	0.450714	0.487894
H13	-0.124333	0.498976
c-Kit	0.157738	0.503971
Klf4	0.171224	0.505659
Pth1r	0.239786	0.505941
Moesin	0.286454	0.506198
Tet2	0.38688	0.512581
Gjb2	1.16562	0.516886
Lin28b	-0.831831	0.519795
Pon3	0.570825	0.524455
Dnmt1	0.0968219	0.532478
Chd1	0.0653382	0.532785
Gata6	0.207984	0.541139
Egfr	0.391503	0.54581
Tcf3	0.274991	0.554002
Klf2	1.07387	0.554233
Lama1	0.100843	0.555152
Ehmt1	0.0625647	0.555857
Tbx3	0.151058	0.562193
Bmpr1a	-0.0699248	0.570867
Meg1	0.511333	0.57854
Met	-0.708158	0.583041
Bmi1	-0.150285	0.585443
Vegfr2	-0.225182	0.598437
Plau	0.440632	0.607719
Xlr4b	-0.866972	0.609669
Erk2	0.0452261	0.621499
Atp6v0a1	-0.16157	0.621566
Dab2	0.108539	0.624002
Dcn	0.356834	0.62528
Igf2	0.219626	0.636976
Sox7	0.283928	0.65768
Fst	0.171018	0.659872
Pbx1	0.228293	0.662905
WNK3	0.144167	0.67109
Cubn	0.25838	0.674862
Rif1	0.0577575	0.677374
Fbxo15	-0.153201	0.678824
Pgk1	0.0852563	0.679092
Lcp1	0.667846	0.69165
Pparg	-0.204777	0.698613
Myh6	-0.37437	0.715853
Nodal	0.347689	0.717037
Cer1	-0.204852	0.740229
Gli2	-0.162278	0.751975
Tnnt2	0.53491	0.753554
Erv4	-0.0641581	0.754985
Hnf1b	0.0845192	0.756463
Cdkn2a	0.0743592	0.76841
Dazl	0.117744	0.780672
Cdkn1a	0.0434618	0.782739
Tfpi2	0.38321	0.805372
cFos	0.199547	0.806508
Ube3a	-0.0372683	0.812213
Fzd5	0.389591	0.812872
Smmhc	-0.430346	0.814109
Trp53	-0.043731	0.821428
Igf2r	-0.117977	0.822162
Pdgfra	-0.0714714	0.834283
Hsp90ab1	0.0333799	0.838893
Nnat	-0.314471	0.839358
Dlk1	0.0939384	0.841587
Tcf15	0.21358	0.845421
Gab1	0.10982	0.850335
Blimp1	-0.166434	0.852983
Gata4	0.0451256	0.855852
Foxa2	0.0853265	0.859318
Hoxa1	-0.221884	0.890932
Arnt	0.019006	0.893226
Tead4	-0.0321897	0.901169
Psx1	-0.260164	0.905277
Vegfa	-0.0334425	0.912219
Ndn	0.0519099	0.91322
Gata2	-0.124291	0.914583
Junb	0.0436052	0.91596
Sfmbt2	-0.0346767	0.925204
Lamb1	0.0129149	0.932908
EpCAM	-0.0279743	0.934339
Suv420h1	-0.0210945	0.940996
Hhex	-0.0741374	0.942381
Cdkn1c	-0.0291791	0.946368
Sparc	0.012077	0.946761
Hnf4a	0.0448767	0.947734
Pum1	-0.00663333	0.949306
Sox17	-0.0176215	0.951221
Mdm2	0.00883881	0.965948
Hdac1	-0.00698697	0.971629
Cdh1	-0.0572626	0.972057
Map2k2	-0.00369655	0.98241
Sall4	0.00450254	0.98842
Klf5	-0.00394081	0.990083
Pten	9.62507e-05	0.99948
Elf1	1.01662e-05	0.999954
Sox2	2.22045e-16	1
Oct4	2.22045e-16	1
Nanog	2.22045e-16	1
Esrrb	2.22045e-16	1
FGF4	2.22045e-16	1
Stella	2.22045e-16	1
Stra8	2.22045e-16	1
Dnmt3l	2.22045e-16	1
Dppa4	2.22045e-16	1
Eras	2.22045e-16	1
Map2	2.22045e-16	1
Dax1	2.22045e-16	1
Prdm14	2.22045e-16	1
Khdc3	2.22045e-16	1
Tfap2c	2.22045e-16	1
Utf1	2.22045e-16	1
Ascl2	2.22045e-16	1
Hand1	2.22045e-16	1
Plac1	2.22045e-16	1
Dlx3	2.22045e-16	1
Esx1	2.22045e-16	1
Elf5	2.22045e-16	1
Pdx1	2.22045e-16	1
Zscan4a	2.22045e-16	1
Zscan4c	2.22045e-16	1
Zscan4e	2.22045e-16	1
Wt1	2.22045e-16	1
Asz1	2.22045e-16	1
Brachyury	2.22045e-16	1
Dio3	2.22045e-16	1
Dpys	2.22045e-16	1
FoxD3	2.22045e-16	1
Gcm1	2.22045e-16	1
Gfi1b	2.22045e-16	1
GFP	2.22045e-16	1
Gjb5	2.22045e-16	1
Nkx2.5	2.22045e-16	1
Htra3	2.22045e-16	1
Klra7	2.22045e-16	1
Magea6	2.22045e-16	1
Olig3	2.22045e-16	1
Pax6	2.22045e-16	1
Pl2	2.22045e-16	1
Prdm16	2.22045e-16	1
Sgk2	2.22045e-16	1
Snai3	2.22045e-16	1
Sox1	2.22045e-16	1
Sox10	2.22045e-16	1
Tpbpa	2.22045e-16	1
Tsix	2.22045e-16	1
Afp	2.22045e-16	1
Amn	2.22045e-16	1
